# Migration strategies of a high-latitude breeding songbird (*Setophaga coronata coronata*) revealed using multi-sensor geolocators and stable isotopes

**DOI:** 10.1101/2024.10.09.617415

**Authors:** Stephanie J Szarmach, Johanna K Beam, Mads Moore, Benjamin M Van Doren, Alan Brelsford, David P L Toews

**Author notes:** Corresponding author: Stephanie J. Szarmach.

## Abstract

Seasonal migration allows animals to use habitat where conditions are unfavorable for part of the year but may constrain breeding ranges due to the costs of longer migrations as ranges expand poleward. In species with large ranges, high latitude breeding populations may employ different migratory strategies allowing them to persist far from other core non-breeding areas. The myrtle warbler (*Setophaga coronata coronata*) has two disjunct non-breeding ranges in North and Central America–one along the Gulf Coast and the other on the Pacific. Previous work indirectly linked birds breeding in Alaska with the Pacific non-breeding area, suggesting that high latitude populations evolved a shorter migration route. We directly tested this hypothesis using geolocators measuring both light and atmospheric pressure to track Alaskan myrtle warbler migration in fine detail and inferred non-breeding areas using hydrogen isotopes for a larger sample of birds breeding in Alaska, British Columbia, and Alberta. We found, contrary to expectations, that all geolocator-tracked birds and most birds with stable isotope data migrated to the southeastern United States, while only a small subset of birds (∼5%) likely wintered on the Pacific Coast. We additionally demonstrate the advantages of pressure geolocation for characterizing migratory behavior at a fine scale.
