## Supporting Dataset 1 - Geolocator and Control Bird Sampling for "Migration strategies of a high-latitude breeding songbird (*Setophaga coronata coronata*) revealed using multi-sensor geolocators and stable isotopes"

### Sheet: Sheet1
record_number	capture_date	capture_time	latitude	longitude	elevation_ft	band_number	geo_or_control	geolocator_number	recapped_or_resighted	age	sex	cp	bp	tarsus_mm	wing_mm	tail_mm	culmen_mm	kipps_distance_mm
VF01Z01	2022-06-01	06:25:00	61.1611	-149.758	350	298007001	control	N	Y	SY	M	1	0	19.5	82	57	7.6	17.1
VF01J01	2022-06-01	07:15:00	61.1611	-149.758	350	298007002	control	N	Y	ASY	M	3	0	18.5	78	59	7.5	18.7
VF02Z01	2022-06-02	06:08:00	61.1663	-149.765	285	289043874	geolocator	CG182	N	ASY	M	3	0	18.9	76	61	NA	NA
VF02Z02	2022-06-02	07:50:00	61.1584	-149.75	413	289043875	geolocator	CG181	Y	ASY	M	3	0	18.4	79	61	7.5	19.8
VF02Z03	2022-06-02	09:22:00	61.1553	-149.746	413	289043876	geolocator	CG178	N	ASY	M	3	0	19	78	61	7.5	19.3
VF02J01	2022-06-02	09:22:00	61.1553	-149.746	413	289043877	control	N	N	SY	M	2	0	19.1	72	58	7.1	16.8
VF03J01	2022-06-03	06:33:00	61.1535	-149.739	469	289043878	control	N	N	ASY	M	3	0	19.3	75	58	NA	18.3
VF03Z01	2022-06-03	07:28:00	61.1529	-149.736	502	289043879	geolocator	CG180	N	ASY	M	3	0	19.8	77	60	7.7	16.8
VF03Z02	2022-06-03	09:14:00	61.1546	-149.739	479	289043880	geolocator	CG179	Y	ASY	M	3	0	18.2	74	58	6.1	18.5
VF06Z01	2022-06-06	06:27:00	61.1595	-149.743	410	289043881	geolocator	CG201	N	SY	M	3	0	19.5	72	55	6.7	17.2
VF06J01	2022-06-06	07:40:00	61.1596	-149.734	430	289043882	geolocator	CG183	N	ASY	M	3	0	19.2	78	61	7.6	19.3
VF06Z02	2022-06-06	08:08:00	61.1596	-149.734	430	289043883	control	N	N	SY	M	3	0	18.7	76	60	7.4	16.7
VF06J02	2022-06-06	09:40:00	61.1601	-149.729	459	289043884	geolocator	CG197	N	SY	M	2	0	19.7	76	61	6.9	19
VF07Z01	2022-06-07	06:30:00	61.1622	-149.725	492	289043885	geolocator	CG194	Y	ASY	M	3	0	19.5	78	60	7.4	20.4
VF07J01	2022-06-07	07:36:00	61.1658	-149.715	548	289043886	geolocator	CG198	N	ASY	M	3	0	19	77	60	7.4	20.3
VF07Z02	2022-06-07	08:40:00	61.1616	-149.719	551	289043887	control	N	N	SY	M	3	0	19.3	76	58	7.8	17.4
VF07J02	2022-06-07	09:25:00	61.1606	-149.718	571	289043888	geolocator	CG184	N	ASY	M	3	0	17.6	75	59	7.3	18.4
VF08J01	2022-06-08	06:34:00	61.1644	-149.78	256	289043889	control	N	Y	ASY	M	3	0	20.3	78	62	7.2	20.3
VF08Z01	2022-06-08	07:17:00	61.1624	-149.785	249	289043890	geolocator	CG186	N	SY	M	3	0	19.7	78	61	7.6	16.3
VF08J02	2022-06-08	08:05:00	61.1616	-149.79	240	289043891	geolocator	CG189	N	SY	M	3	0	19.5	75	58	7.2	20.1
VF08Z02	2022-06-08	09:02:00	61.1594	-149.796	223	289043892	control	N	Y	SY	M	3	0	18.5	75	57	6.7	17.4
VF08J03	2022-06-08	10:45:00	61.1658	-149.787	240	289043893	control	N	N	ASY	F	0	2	18.2	69	55	7.7	17
VF09Z01	2022-06-09	07:13:00	61.1543	-149.73	538	289043894	geolocator	CG188	N	ASY	M	3	0	19.4	78	61	7.6	19.2
VF09J01	2022-06-09	08:36:00	61.1635	-149.768	308	289043895	geolocator	CG204	N	SY	M	3	0	18.8	75	60	7.5	17.7
VF09Z02	2022-06-09	09:31:00	61.1643	-149.771	276	289043896	geolocator	CG195	N	ASY	M	3	0	19.4	79	62	7.2	17.5
VF10J01	2022-06-10	05:56:00	61.1615	-149.77	292	289043897	geolocator	CG202	N	ASY	M	3	0	19.5	76	56	7.2	17.5
VF10Z01	2022-06-10	06:40:00	61.1598	-149.77	299	289043898	control	N	N	SY	M	3	0	18.7	76	NA	6.5	17.2
VF10J02	2022-06-10	07:23:00	61.1596	-149.772	295	289043899	geolocator	CG199	N	ASY	M	3	0	20.1	76	59	6.9	19.3
VF10Z02	2022-06-10	08:14:00	61.1567	-149.774	289	289043900	geolocator	CG191	N	SY	M	3	0	19	78	60	6.8	20.3
VF10J03	2022-06-10	08:54:00	61.1563	-149.777	285	289043947	control	N	N	SY	M	3	0	18.6	75	57	7.5	18.5
VF10Z03	2022-06-10	09:40:00	61.1543	-149.786	276	289043948	geolocator	CG185	N	SY	M	3	0	19.6	78	60	7	19
VF10J04	2022-06-10	10:32:00	61.1529	-149.788	262	289043949	control	N	Y	SY	M	3	0	19.2	76	60	7.8	20.7
VF11Z01	2022-06-11	06:15:00	61.1609	-149.777	276	289043950	geolocator	CG203	N	SY	M	3	0	18.8	79	63	7	17.8
VF11J01	2022-06-11	07:00:00	61.1597	-149.781	269	289043951	geolocator	CG207	Y	SY	M	3	0	18.9	79	58	7.5	22.3
VF11Z02	2022-06-11	08:22:00	61.1538	-149.794	233	289043952	geolocator	CG190	N	ASY	M	3	0	18.7	79	62	7.5	19.6
VF12J01	2022-06-12	06:13:00	61.1602	-149.766	312	289043953	geolocator	CG192	N	SY	M	3	0	18.1	73	57	7.5	18.8
VF12Z01	2022-06-12	06:18:00	61.1602	-149.766	312	289043954	control	N	N	SY	M	3	0	19.2	75	58	6.8	15.5
VF12J02	2022-06-12	07:20:00	61.1595	-149.77	302	289043955	geolocator	CG196	N	SY	M	3	0	19.7	77	61	7.3	19.7
VF12Z02	2022-06-12	07:25:00	61.1595	-149.77	302	289043956	control	N	N	SY	M	3	0	19.2	76	59	6.6	16.8
VF12J03	2022-06-12	08:28:00	61.1557	-149.774	299	289043957	geolocator	CG200	N	SY	M	3	0	19.5	78	61	7.6	18.4
VF12Z03	2022-06-12	09:23:00	61.1534	-149.78	525	289043958	control	N	N	SY	M	NA	0	19.6	79	NA	6.1	20.2
VF12J04	2022-06-12	10:18:00	61.1519	-149.792	246	289043959	control	N	N	SY	M	3	0	19.6	77	57	7.5	19.5
VF12Z04	2022-06-12	10:20:00	61.1519	-149.792	246	289043960	control	N	N	ASY	M	3	0	19	77	60	7.2	19.5
VF13J01	2022-06-13	06:03:00	61.1586	-149.799	217	289043961	control	N	N	ASY	M	3	0	20	79	61	7.6	20
VF13Z01	2022-06-13	06:49:00	61.1577	-149.793	236	289043962	geolocator	CG206	Y	ASY	M	3	0	18.6	69	61	6.7	19.5
VF13J02	2022-06-13	07:50:00	61.15	-149.793	253	289043963	geolocator	CG205	N	ASY	M	3	0	19.3	77	62	7.6	19.5
VF13Z02	2022-06-13	09:05:00	61.1475	-149.786	354	289043964	control	N	N	ASY	M	3	0	18.7	76	58	6.7	17
VF13J03	2022-06-13	10:11:00	61.1515	-149.797	233	289043965	control	N	N	SY	M	2	0	20.2	75	60	7.6	18.9
VF14Z01	2022-06-14	05:53:00	61.1657	-149.776	256	289043966	geolocator	CG187	N	SY	M	3	0	18.1	75	59	7.4	17.9
VF14J01	2022-06-14	06:44:00	61.1657	-149.779	256	289043967	geolocator	CG193	Y	SY	M	3	0	18.5	77	60	7.5	20.1
VF14Z02	2022-06-14	08:00:00	61.1668	-149.784	236	289043968	control	N	N	SY	M	3	0	18.5	77	60	7.1	18.5
VF14J02	2022-06-14	08:00:00	61.1668	-149.784	236	289043969	control	N	N	SY	M	3	0	19.4	76	61	7.9	18.9
VF14Z03	2022-06-14	08:58:00	61.1683	-149.784	233	289043970	control	N	N	SY	M	3	0	18.9	77	60	7.4	20
VF14J03	2022-06-14	09:00:00	61.1683	-149.784	233	289043971	control	N	N	SY	M	3	0	19.7	78	60	7.4	20.8
VF14Z04	2022-06-14	10:09:00	61.1723	-149.791	220	289043972	control	N	Y	SY	M	3	0	19.3	75	59	7.2	17
