## Supporting Dataset 2 - Isotope Sampling for "Migration strategies of a high-latitude breeding songbird (*Setophaga coronata coronata*) revealed using multi-sensor geolocators and stable isotopes"

### Sheet: Sheet1
record_number	state_prov	latitude	longitude	age	sex	wing_mm	tail_mm	feather	delta2H
VF02J01	AK	61.1553	-149.746	SY	M	72	58	basic	-128.78
VF02Z03	AK	61.1553	-149.746	ASY	M	78	61	basic	-114.99
VF06J02	AK	61.1601	-149.729	SY	M	76	61	basic	-130.65
VF06Z01	AK	61.1595	-149.743	SY	M	72	55	basic	-124.84
VF09J01	AK	61.1635	-149.768	SY	M	75	60	basic	-123.41
VF10J02	AK	61.1596	-149.772	ASY	M	76	59	basic	-109.71
VF10J03	AK	61.1563	-149.777	SY	M	75	57	basic	-109.36
VF11J01	AK	61.1597	-149.781	SY	M	79	58	basic	-110.63
VF12J02	AK	61.1595	-149.77	SY	M	77	61	basic	-125
VF13J01	AK	61.1586	-149.799	ASY	M	79	61	basic	-111.77
VF13J02	AK	61.15	-149.793	ASY	M	77	62	basic	-115.68
VF13J03	AK	61.1515	-149.797	SY	M	75	60	basic	-119.4
VF19J03	BC	59.9238	-131.836	ASY	M	76	58	basic	-123.44
VF25J01	BC	58.8514	-125.253	ASY	M	70	56	basic	-124.38
VF25J02	BC	58.8515	-125.257	ASY	M	75	58	basic	-134.43
VF25J03	BC	58.8525	-125.263	ASY	M	74	57	basic	-129.62
VF25Z02	BC	58.8506	-125.255	ASY	M	75	58	basic	-132.01
VF25Z03	BC	58.8515	-125.257	ASY	M	74	58	basic	-127.88
VF26J01	BC	58.8244	-125.144	SY	M	77	59	basic	-126.86
VF26J02	BC	58.8225	-125.135	SY	M	75	59	basic	-134.37
VF26Z02	BC	58.8244	-125.144	SY	M	71	56	basic	-134.54
VF26Z03	BC	58.8477	-125.089	SY	M	75	59	basic	-105.51
VF27J01	BC	58.8447	-125.218	SY	M	73	56	basic	-137.25
VF27Z01	BC	58.8499	-125.07	SY	M	72	57	basic	-125.41
EE16B02	AB	54.9376	-114.037	AHY	F	65	54	alternate	-51.35
EE16B03	AB	55.0032	-114.043	SY	M	73	58.5	alternate	-38.06
EE17B01	AB	55.6536	-113.378	ASY	M	71.5	56	alternate	-20.56
EE17B02	AB	55.6093	-113.409	ASY	M	72	59	alternate	-27.79
EE17B03	AB	55.6093	-113.409	ASY	M	73	57	alternate	-25.31
EE17B04	AB	55.5895	-113.435	ASY	M	72	55.5	alternate	-3.91
EE17B05	AB	55.5895	-113.435	ASY	M	72	57	alternate	-32.75
EE19B01	AB	54.2688	-115.71	AHY	M	71.5	56.5	alternate	-17.47
EE19B03	AB	54.2737	-115.661	ASY	F	68	54	alternate	-15.93
EE20B01	AB	54.275	-115.701	ASY	F	71	53	alternate	-30.99
EE20B03	AB	54.275	-115.701	ASY	M	74	58.5	alternate	-31.4
EE20B04	AB	54.2921	-115.706	ASY	M	75.5	58.5	alternate	-21.88
EE21B01	AB	54.2776	-115.696	ASY	M	72.5	55.5	alternate	-20.4
EE21B02	AB	54.2776	-115.696	ASY	M	74	57.5	alternate	-42.05
EE21B03	AB	54.6032	-115.203	SY	M	70	56.5	alternate	-15.57
EE21B06	AB	54.5841	-115.175	ASY	M	76	58.5	alternate	-42.24
EE21B07	AB	54.5207	-115.09	ASY	F	66.5	54	alternate	-34.17
EE21B09	AB	54.5207	-115.09	ASY	F	69	55.5	alternate	-19.45
EE21B10	AB	54.5207	-115.09	ASY	M	72	58	alternate	-13.55
EE22B01	AB	56.2655	-111.571	AHY	F	71.5	54	alternate	-32.63
EE22B02	AB	56.2655	-111.571	ASY	M	74.5	57.5	alternate	-24.23
EE22B03	AB	56.2655	-111.571	ASY	M	75	58	alternate	-20.71
EE22B04	AB	56.268	-111.533	ASY	M	73	57	alternate	-20.88
EE22B05	AB	56.2685	-111.522	AHY	F	68	54.5	alternate	-26.15
EE22B06	AB	56.2685	-111.522	SY	M	73	55.5	alternate	-22.44
EE22B08	AB	56.2668	-111.517	AHY	M	69.5	54	alternate	-29.22
EE22B10	AB	56.2746	-111.581	ASY	M	73	56	alternate	-9.59
EE22B11	AB	56.2746	-111.581	SY	F	64	50	alternate	-22.02
EE23B01	AB	57.1533	-111.59	SY	M	72	57	alternate	-24.87
EE23B02	AB	57.1543	-111.582	SY	F	68	54.5	alternate	-17.35
EE24B01	AB	56.3874	-111.279	ASY	M	71	58.5	alternate	-14.93
EE24B02	AB	56.3818	-111.282	SY	F	67	54.5	alternate	-13.18
EE24B03	AB	56.3818	-111.282	SY	M	70.5	58	alternate	-23.38
EE24B05	AB	56.3762	-111.281	AHY	M	71.5	56	alternate	-11.29
EE24B06	AB	56.4325	-111.214	AHY	M	71	56	alternate	-14.6
EE25B01	AB	56.3661	-111.28	ASY	M	74	58.5	alternate	-15.07
EE25B02	AB	56.376	-111.22	ASY	M	74	58.5	alternate	-24.38
EE25B03	AB	56.376	-111.22	ASY	M	70.5	56	alternate	-28.99
EE25B04	AB	55.7201	-112.238	ASY	M	71	56.5	alternate	-33.61
EE26B01	AB	55.7232	-112.429	ASY	M	74	58	alternate	-12.87
EE26B02	AB	55.7227	-112.436	AHY	F	69	54	alternate	-12.16
EE26B03	AB	55.7227	-112.436	SY	M	70.5	55	alternate	-7.86
EE26B04	AB	55.7786	-112.492	SY	M	70.5	56	alternate	-29.74
EE26B05	AB	55.7786	-112.492	SY	F	68	56.5	alternate	-25.81
EE26B06	AB	55.7736	-112.492	ASY	M	73	57	alternate	-24.77
EE26B07	AB	55.7736	-112.492	ASY	M	76	62	alternate	-7.79
EE26B08	AB	55.7219	-112.403	SY	M	71	56	alternate	-17.86
EE27B01	AB	55.6056	-113.413	ASY	M	72	56.5	alternate	-15.07
EE27B02	AB	55.6056	-113.413	ASY	M	73	58	alternate	-9.31
EE27B04	AB	55.5827	-113.447	AHY	M	71	56.5	alternate	-5.13
EE27B05	AB	55.5827	-113.447	AHY	M	74	58	alternate	-22.77
EE28B02	AB	53.1407	-115.196	ASY	M	74	55	alternate	-23.28
EE28B03	AB	53.1328	-115.197	SY	M	72	55	alternate	-34.27
EE28B04	AB	53.1289	-115.197	SY	M	71	56	alternate	-11.5
EE28B05	AB	53.117	-115.197	SY	M	71	57	alternate	-13.82
EE28B06	AB	53.117	-115.197	ASY	M	74	58	alternate	-11.32
EE28B07	AB	53.0929	-115.196	ASY	M	73	58	alternate	-17.11
EE29B01	AB	53.1511	-115.196	AHY	M	71	57	alternate	-8.89
EE29B03	AB	53.1574	-115.197	ASY	M	73	57	alternate	-18.85
EE29B05	AB	54.7628	-113.945	ASY	M	71.5	55.5	alternate	-27.71
EE29B06	AB	54.7628	-113.945	ASY	M	74	59	alternate	-35.09
EE29B07	AB	54.7631	-113.933	SY	M	70.5	57	alternate	-6.25
EE30B01	AB	54.7543	-113.929	SY	M	72	57	alternate	-12.84
EE30B02	AB	54.7543	-113.929	ASY	M	74	59	alternate	-40.21
EE30B03	AB	54.749	-113.929	AHY	F	69.5	53.5	alternate	-31.38
EE30B04	AB	54.749	-113.929	ASY	M	74	59	alternate	-73.65
EE30B05	AB	54.749	-113.929	ASY	M	73	59	alternate	-15.89
EE31B01	BC	57.8304	-122.848	ASY	M	73.5	58	alternate	-15.58
EE31B03	BC	57.8285	-122.843	ASY	M	72.5	58	alternate	-23.29
EE31B04	BC	57.825	-122.833	SY	M	70	56	alternate	-32.26
EE31B05	BC	57.825	-122.833	SY	F	68	54	alternate	-27.65
EE31B06	BC	57.8664	-122.848	SY	M	73	57.5	alternate	-31.64
EF01B02	BC	57.9554	-122.8	ASY	M	74	56.5	alternate	-17.05
EF01B03	BC	57.9227	-122.819	ASY	M	75.5	60	alternate	-21.95
EF02B02	BC	58.8617	-125.342	SY	M	72.5	56.5	alternate	-22.07
EF02B03	BC	58.8743	-125.382	ASY	F	68	54.5	alternate	-20.77
EF02B04	BC	58.854	-125.334	SY	F	66.5	52	alternate	-25.41
EF02B05	BC	58.854	-125.334	ASY	M	74.5	58	alternate	-14.8
EF02B06	BC	58.825	-125.142	ASY	F	71	55	alternate	-22.62
EF02B07	BC	58.825	-125.142	ASY	M	73	57	alternate	-29.6
EF02B08	BC	58.825	-125.142	ASY	M	71	56	alternate	-13.06
EF02B09	BC	59.3347	-125.941	SY	M	69	57	alternate	-11.95
VF01J01	AK	61.1611	-149.758	ASY	M	78	59	alternate	-53.02
VF01Z01	AK	61.1611	-149.758	SY	M	82	57	alternate	-39.31
VF02J01	AK	61.1553	-149.746	SY	M	72	58	alternate	-37.76
VF02Z02	AK	61.1584	-149.75	ASY	M	79	61	alternate	-41.51
VF03J01	AK	61.1535	-149.739	ASY	M	75	58	alternate	-33.64
VF03Z01	AK	61.1529	-149.736	ASY	M	77	60	alternate	-57.18
VF03Z02	AK	61.1546	-149.739	ASY	M	74	58	alternate	-39.13
VF06J01	AK	61.1596	-149.734	ASY	M	78	61	alternate	-32.39
VF06J02	AK	61.1601	-149.729	SY	M	76	61	alternate	-40.94
VF06Z01	AK	61.1595	-149.743	SY	M	72	55	alternate	-43.46
VF06Z02	AK	61.1596	-149.734	SY	M	76	60	alternate	-28.25
VF07J01	AK	61.1658	-149.715	ASY	M	77	60	alternate	-47.91
VF07J02	AK	61.1606	-149.718	ASY	M	75	59	alternate	-43.79
VF07Z02	AK	61.1616	-149.719	SY	M	76	58	alternate	-24.79
VF08J01	AK	61.1644	-149.78	ASY	M	78	62	alternate	-28
VF08J02	AK	61.1616	-149.79	SY	M	75	58	alternate	-33.79
VF08Z01	AK	61.1624	-149.785	SY	M	78	61	alternate	-33.56
VF08Z02	AK	61.1594	-149.796	SY	M	75	57	alternate	-55.11
VF09J01	AK	61.1635	-149.768	SY	M	75	60	alternate	-47.43
VF09Z01	AK	61.1543	-149.73	ASY	M	78	61	alternate	-67.02
VF10J01	AK	61.1615	-149.77	ASY	M	76	56	alternate	-42
VF10J02	AK	61.1596	-149.772	ASY	M	76	59	alternate	-31.13
VF10J04	AK	61.1529	-149.788	SY	M	76	60	alternate	-26.48
VF10Z01	AK	61.1598	-149.77	SY	M	76	NA	alternate	-51.39
VF10Z02	AK	61.1567	-149.774	SY	M	78	60	alternate	-27.29
VF10Z03	AK	61.1543	-149.786	SY	M	78	60	alternate	-33.04
VF11J01	AK	61.1597	-149.781	SY	M	79	58	alternate	-38.81
VF11Z01	AK	61.1609	-149.777	SY	M	79	63	alternate	-43.78
VF11Z02	AK	61.1538	-149.794	ASY	M	79	62	alternate	-33.87
VF12J01	AK	61.1602	-149.766	SY	M	73	57	alternate	-37.88
VF12J02	AK	61.1595	-149.77	SY	M	77	61	alternate	-36.74
VF12J03	AK	61.1557	-149.774	SY	M	78	61	alternate	-39.53
VF12J04	AK	61.1519	-149.792	SY	M	77	57	alternate	-35.23
VF12Z01	AK	61.1602	-149.766	SY	M	75	58	alternate	-19.45
VF12Z02	AK	61.1595	-149.77	SY	M	76	59	alternate	-27.27
VF12Z04	AK	61.1519	-149.792	ASY	M	77	60	alternate	-28.38
VF13J01	AK	61.1586	-149.799	ASY	M	79	61	alternate	-29.81
VF13J02	AK	61.15	-149.793	ASY	M	77	62	alternate	-23.73
VF13J03	AK	61.1515	-149.797	SY	M	75	60	alternate	-32.31
VF13Z01	AK	61.1577	-149.793	ASY	M	69	61	alternate	-28.94
VF13Z02	AK	61.1475	-149.786	ASY	M	76	58	alternate	-36.71
VF14J02	AK	61.1668	-149.784	SY	M	76	61	alternate	-32.34
VF14J03	AK	61.1683	-149.784	SY	M	78	60	alternate	-41.84
VF14Z01	AK	61.1657	-149.776	SY	M	75	59	alternate	-32.19
VF14Z03	AK	61.1683	-149.784	SY	M	77	60	alternate	-27.87
VF14Z04	AK	61.1723	-149.791	SY	M	75	59	alternate	-54.59
VF19J01	BC	59.9986	-132.116	ASY	M	75	57	alternate	-28.06
VF19J02	BC	59.9995	-132.118	SY	M	75	57	alternate	-52.14
VF19Z01	BC	59.9986	-132.116	SY	M	78	60	alternate	-59.69
VF19Z03	BC	59.9238	-131.836	ASY	M	69	64	alternate	-36.94
VF20J01	BC	59.9698	-128.545	ASY	M	76	60	alternate	-22.3
VF20J02	BC	59.9314	-128.335	SY	M	75	57	alternate	-39.65
VF20Z01	BC	59.9331	-128.465	SY	M	73	57	alternate	-32.02
VF21J02	BC	59.9623	-128.117	ASY	M	74	58	alternate	-36.87
VF21Z01	BC	59.9337	-128.234	SY	M	74	58	alternate	-26.49
VF21Z02	BC	59.9565	-128.184	SY	M	73	59	alternate	-23.43
VF21Z03	BC	59.9988	-127.87	SY	M	73	61	alternate	-42.33
VF22J01	BC	59.6386	-127.132	ASY	M	76	59	alternate	-32.65
VF22J02	BC	59.6899	-127.189	ASY	M	75	58	alternate	-35.17
VF22Z01	BC	59.6663	-127.145	SY	M	74	57	alternate	-35.59
VF23J01	BC	59.7246	-127.268	ASY	M	75	57	alternate	-18.95
VF23J02	BC	59.7246	-127.268	ASY	M	76	59	alternate	-24.12
VF23J03	BC	59.7591	-127.476	ASY	M	75	59	alternate	-46.31
VF23Z01	BC	59.7058	-127.231	SY	M	74	58	alternate	-24.92
VF23Z02	BC	59.7246	-127.268	SY	M	72	NA	alternate	-40.1
VF23Z03	BC	59.7281	-127.3	SY	M	73	58	alternate	-17.76
VF23Z04	BC	59.7592	-127.477	SY	M	73	58	alternate	-20.61
VF24J01	BC	59.4424	-126.16	SY	M	73	56	alternate	-34.36
VF24J02	BC	59.4499	-126.229	SY	M	73	56	alternate	-37.94
VF24Z01	BC	59.4475	-126.214	ASY	M	77	59	alternate	-15.42
VF25J01	BC	58.8514	-125.253	ASY	M	70	56	alternate	-42.05
VF25J02	BC	58.8515	-125.257	ASY	M	75	58	alternate	-12.21
VF25J03	BC	58.8525	-125.263	ASY	M	74	57	alternate	-23.77
VF25Z01	BC	58.8492	-125.242	SY	M	73	57	alternate	-39.02
VF25Z02	BC	58.8506	-125.255	ASY	M	75	58	alternate	-23.6
VF26J01	BC	58.8244	-125.144	SY	M	77	59	alternate	-17.21
VF26J02	BC	58.8225	-125.135	SY	M	75	59	alternate	-21.45
VF26J03	BC	58.8477	-125.089	SY	M	70	55	alternate	-37.96
VF26Z01	BC	58.8257	-125.144	ASY	M	73	59	alternate	-33.1
VF26Z02	BC	58.8244	-125.144	SY	M	71	56	alternate	-17.16
VF26Z03	BC	58.8477	-125.089	SY	M	75	59	alternate	-17.11
VF26Z04	BC	58.8496	-125.073	SY	M	72	53	alternate	-13.71
VF27J01	BC	58.8447	-125.218	SY	M	73	56	alternate	-33.78
VF27J02	BC	58.8518	-125.312	SY	M	74	55	alternate	-30.43
VF27Z01	BC	58.8499	-125.07	SY	M	72	57	alternate	-33.05
